# Mapping enhancer-gene regulatory interactions from single-cell data

**DOI:** 10.1101/2024.11.23.624931

**Authors:** Maya U. Sheth, Wei-Lin Qiu, X. Rosa Ma, Andreas R. Gschwind, Evelyn Jagoda, Anthony S. Tan, Hjörleifur Einarsson, Bram L. Gorissen, Danilo Dubocanin, Christopher S. McGinnis, Dulguun Amgalan, Ansuman T. Satpathy, Thouis R. Jones, Lars M. Steinmetz, Anshul Kundaje, Berk Ustun, Jesse M. Engreitz, Robin Andersson

**Affiliations:** The Novo Nordisk Foundation Center for Genomic Mechanisms of Disease, Broad Institute of MIT and Harvard, Cambridge, Massachusetts, USA; Department of Genetics, Stanford University School of Medicine, Stanford, California, USA; Basic Sciences and Engineering Initiative, Betty Irene Moore Children’s Heart Center, Lucile Packard Children’s Hospital, Stanford, California, USA; Department of Bioengineering, Stanford University, Stanford, California, USA; Section for Computational and RNA Biology, Department of Biology, University of Copenhagen, Copenhagen, Denmark; Analytic and Translational Genetics Unit, Massachusetts General Hospital, Boston, Massachusetts 02114, USA; Department of Pathology, Stanford University, Stanford, CA, USA; Parker Institute for Cancer Immunotherapy, San Francisco, California, USA; Genome Biology Unit, European Molecular Biology Laboratory (EMBL), Heidelberg, Germany; Stanford Genome Technology Center, Stanford University School of Medicine, Palo Alto, California, USA; Department of Computer Science, Stanford University, Stanford, California, USA; Halıcıoğlu Data Science Institute and Department of Computer Science & Engineering, University of California San Diego, San Diego, California, USA; Gene Regulation Observatory, Broad Institute of MIT and Harvard, Cambridge, Massachusetts, USA; Stanford Cardiovascular Institute, Stanford University School of Medicine, Stanford, California, USA

## Abstract

Mapping enhancers and their target genes in specific cell types is crucial for understanding gene regulation and human disease genetics. However, accurately predicting enhancer-gene regulatory interactions from single-cell datasets has been challenging. Here, we introduce a new family of classification models, scE2G, to predict enhancer-gene regulation. These models use features from single-cell ATAC-seq or multiomic RNA and ATAC-seq data and are trained on a CRISPR perturbation dataset including >10,000 evaluated element-gene pairs. We benchmark scE2G models against CRISPR perturbations, fine-mapped eQTLs, and GWAS variant-gene associations and demonstrate state-of-the-art performance at prediction tasks across multiple cell types and categories of perturbations. We apply scE2G to build maps of enhancer-gene regulatory interactions in heterogeneous tissues and interpret noncoding variants associated with complex traits, nominating regulatory interactions linking *INPP4B* and *IL15* to lymphocyte counts. The scE2G models will enable accurate mapping of enhancer-gene regulatory interactions across thousands of diverse human cell types.
