## Supplemental Tables for "Mapping enhancer-gene regulatory interactions from single-cell data": Table S1 Published models.tsv

# Method: identifier of enhancer-gene prediction method
# Lab: laboratory that developed the method
# Year: publication year
# Journal: journal in which the method was published
# Code: programming languages
# Model: description of the model
# scRNA: whether scRNA-seq data was used
# Hi-C: whether Hi-C data was used
# Background peaks: whether background peaks were used
# Pseudobulk: whether single cells were aggregated into meta-cells
# TSS distance: default range for enhancer-gene pairs in the method
# CRISPR threshold: threshold determined by 70% recall in CRISPRi benchmarking
# Suggested threshold: recommended threshold by the method
Method	Lab	Year	Journal	Code	Model	scRNA	Hi-C	Background peaks	Pseudobulk	TSS distance	CRISPR threshold	Suggested threshold
ArchR	Greenleaf	2021	Nat Genet	R	Pearson Correlation	Option	No	No	KNN	250kb	Pearson correlation > 0.02	Correlation >= 0.45 & FDR <= 1e-04 & VarQATAC > 0.25 & VarQRNA > 0.25
Signac	Satija	2021	Nat Methods	R	Pearson Correlation	Yes	No	Yes	No	500kb	p-value <= 0.318	p-value <= 0.05
FigR	Buenrostro	2022	Cell Genomics	R	Spearman Correlation	Yes	No	Yes	No	50kb	pvalZ <= 0.364	pvalZ <= 0.05
SnapATAC	Ren	2021	Nat Commun	R	Logistic Regression	Yes	No	No	No	1Mb	z-score >= 0.627	p <= 0.00000005
SCENT	Raychaudhuri	2022	medRxiv	R	Poisson Regression	Yes	No	No	No	500kb	boot_basic_p.log10.signed >= 0.056	FDR <= 0.1
DIRECT-NET	Nie	2022	Sci Adv	R	Gradient Boosting	Option	No	No	KNN	250kb	Importance >= 0	function_type == HC
SCENIC+	Aerts	2022	bioRxiv	Python	Gradient Boosting	Yes	No	No	No	150kb	importance >= 0.003	none
Cicero	Trapnell	2018	Mol Cell	R	Graphical LASSO	No	No	No	KNN	500kb	co-accessibility >= 0	co-accessibility >= 0.25
STARE	Schulz	2023	Bioinformatics	Shell/C++	gABC	No	Yes	No	Cell type	2.5Mb	ABC.Score > 0.004	none
ABC	Engreitz	2019	Nat Genet	Python	ABC	Option	Yes	No	Cell type	5Mb	ABC.Score > 0.015	CRISPR threshold
