## Supplemental Tables for "Mapping enhancer-gene regulatory interactions from single-cell data": Table S2 CRISPR benchmark pairwise comparisons.tsv

# id: identifier of two models being compared, in the format "model1_name.model1_score_column | model2_name.model2_score_column"
# metric: either "delta_precision" for delta precision at threshold for 70% recall or "delta_auprc" for delta area under the precision-recall curve
# full: mean value of metric (model 1 - model 2) across bootstrapping
# conf: confidence level
# lower: lower limit of confidence interval for metric
# upper: upper limit of confidence interval for metric
# min: minimum value of metric across all bootstraps
# max: maximum value of metric across all bootstraps
# pvalue: p-value for null hypothesis that the metric is equal to 0
id	metric	full	conf	lower	upper	min	max	pvalue
ArchR.Correlation | DIRECTNET.Importance	delta_precision	0.009081594497	0.95	0.005700842044	0.0125667504	0.002198252053	0.0162092798	1.00E-16
Kendall.Kendall | ArchR.Correlation	delta_precision	0.03684072192	0.95	0.03009893856	0.04364500577	0.02556845818	0.04898379659	1.00E-16
Kendall.Kendall | Cicero.coaccess	delta_precision	0.04759381589	0.95	0.04052652989	0.05481852152	0.03409446398	0.06066232689	1.00E-16
Kendall.Kendall | DIRECTNET.Importance	delta_precision	0.04592231642	0.95	0.03927752248	0.05262625027	0.03305337064	0.05790750785	1.00E-16
Kendall.Kendall | FigR.pvalZ	delta_precision	0.09396355353	0.95	0.08438582414	0.1038081074	0.07554161916	0.1120045951	1.00E-16
Kendall.Kendall | SCENT.boot_basic_p.log10.signed	delta_precision	0.02104921669	0.95	0.01641492202	0.02571145008	0.01309088571	0.0321271776	1.00E-16
Kendall.Kendall | ScenicPlus.importance	delta_precision	0.0255049227	0.95	0.0196404006	0.03163649421	0.01467144476	0.03677686041	1.00E-16
Kendall.Kendall | Signac.pvalue	delta_precision	0.09396355353	0.95	0.08438582414	0.1038081074	0.07554161916	0.1120045951	1.00E-16
Kendall.Kendall | SnapATAC.z	delta_precision	0.0133783812	0.95	0.009388619924	0.01751168519	0.003679399161	0.0217696408	1.00E-16
SCENT.boot_basic_p.log10.signed | ArchR.Correlation	delta_precision	0.01579150523	0.95	0.01074540761	0.02086703637	0.005664348613	0.02495863397	1.00E-16
SCENT.boot_basic_p.log10.signed | Cicero.coaccess	delta_precision	0.02654459919	0.95	0.02112037776	0.03193522944	0.01724787392	0.03617203743	1.00E-16
SCENT.boot_basic_p.log10.signed | DIRECTNET.Importance	delta_precision	0.02487309972	0.95	0.02004532767	0.029578599	0.01631674242	0.0341220677	1.00E-16
SCENT.boot_basic_p.log10.signed | FigR.pvalZ	delta_precision	0.07291433684	0.95	0.06530534489	0.08069859002	0.05734767025	0.08746939684	1.00E-16
SCENT.boot_basic_p.log10.signed | Signac.pvalue	delta_precision	0.07291433684	0.95	0.06530534489	0.08069859002	0.05734767025	0.08746939684	1.00E-16
STARE.ABC.Score | ArchR.Correlation	delta_precision	0.357922564	0.95	0.3259628023	0.3907120678	0.301478486	0.4170742194	1.00E-16
STARE.ABC.Score | Cicero.coaccess	delta_precision	0.3686756579	0.95	0.3364505855	0.4017276407	0.3110418392	0.4280669492	1.00E-16
STARE.ABC.Score | DIRECTNET.Importance	delta_precision	0.3670041585	0.95	0.3347413451	0.3999174594	0.3109234186	0.4263063403	1.00E-16
STARE.ABC.Score | FigR.pvalZ	delta_precision	0.4150453956	0.95	0.3800006496	0.4510576071	0.3548830812	0.4817150063	1.00E-16
STARE.ABC.Score | SCENT.boot_basic_p.log10.signed	delta_precision	0.3421310588	0.95	0.3111584367	0.3737943264	0.2889000228	0.3981697299	1.00E-16
STARE.ABC.Score | ScenicPlus.importance	delta_precision	0.3465867648	0.95	0.3154073343	0.3786884094	0.2916134421	0.4044793765	1.00E-16
STARE.ABC.Score | Signac.pvalue	delta_precision	0.4150453956	0.95	0.3800006496	0.4510576071	0.3548830812	0.4817150063	1.00E-16
STARE.ABC.Score | SnapATAC.z	delta_precision	0.3344602233	0.95	0.3040226182	0.3659475069	0.2802629844	0.3925262715	1.00E-16
STARE.ABC.Score | baseline.distToTSS	delta_precision	0.09681974467	0.95	0.07681060681	0.11813105	0.0571642278	0.1437993345	1.00E-16
SnapATAC.z | ArchR.Correlation	delta_precision	0.02346234072	0.95	0.01796089035	0.02928613146	0.01327404953	0.03544718954	1.00E-16
SnapATAC.z | Cicero.coaccess	delta_precision	0.03421543468	0.95	0.02814736737	0.04031813066	0.02432365004	0.04466303972	1.00E-16
SnapATAC.z | DIRECTNET.Importance	delta_precision	0.03254393521	0.95	0.02693105521	0.03807690533	0.02294335573	0.04237176649	1.00E-16
SnapATAC.z | FigR.pvalZ	delta_precision	0.08058517233	0.95	0.07210349016	0.08925884784	0.0643948885	0.09742331288	1.00E-16
SnapATAC.z | ScenicPlus.importance	delta_precision	0.0121265415	0.95	0.00690893044	0.01744081515	0.003434001562	0.02414010347	1.00E-16
SnapATAC.z | Signac.pvalue	delta_precision	0.08058517233	0.95	0.07210349016	0.08925884784	0.0643948885	0.09742331288	1.00E-16
scATAC_ABC.ABC.Score | ArchR.Correlation	delta_precision	0.3855001192	0.95	0.3517010542	0.4197165795	0.3146934375	0.4626558122	1.00E-16
scATAC_ABC.ABC.Score | Cicero.coaccess	delta_precision	0.3962532132	0.95	0.362364366	0.4307003165	0.3254304558	0.4702839979	1.00E-16
scATAC_ABC.ABC.Score | DIRECTNET.Importance	delta_precision	0.3945817137	0.95	0.3606457517	0.4288104024	0.3245487328	0.4690412677	1.00E-16
scATAC_ABC.ABC.Score | FigR.pvalZ	delta_precision	0.4426229508	0.95	0.4060695641	0.4794716378	0.3667136812	0.5178041543	1.00E-16
scATAC_ABC.ABC.Score | SCENT.boot_basic_p.log10.signed	delta_precision	0.369708614	0.95	0.3375888666	0.4021006182	0.2987678573	0.4430106736	1.00E-16
scATAC_ABC.ABC.Score | ScenicPlus.importance	delta_precision	0.37416432	0.95	0.3413179607	0.4075203415	0.3053988898	0.4480612129	1.00E-16
scATAC_ABC.ABC.Score | Signac.pvalue	delta_precision	0.4426229508	0.95	0.4060695641	0.4794716378	0.3667136812	0.5178041543	1.00E-16
scATAC_ABC.ABC.Score | SnapATAC.z	delta_precision	0.3620377785	0.95	0.330037388	0.3941324334	0.2938022888	0.4356665986	1.00E-16
scATAC_ABC.ABC.Score | baseline.distToTSS	delta_precision	0.1243972999	0.95	0.101269108	0.148218853	0.07776416337	0.1795732513	1.00E-16
scE2G_ATAC.E2G.Score.cv.qnorm | ArchR.Correlation	delta_precision	0.4576977612	0.95	0.4217491983	0.4943525004	0.3857946004	0.5304656396	1.00E-16
scE2G_ATAC.E2G.Score.cv.qnorm | Cicero.coaccess	delta_precision	0.4684508552	0.95	0.4317271105	0.5053774475	0.3952764073	0.5430355942	1.00E-16
scE2G_ATAC.E2G.Score.cv.qnorm | DIRECTNET.Importance	delta_precision	0.4667793557	0.95	0.4301622079	0.5036540516	0.3944059854	0.5413499319	1.00E-16
scE2G_ATAC.E2G.Score.cv.qnorm | FigR.pvalZ	delta_precision	0.5148205928	0.95	0.4759048653	0.554312178	0.43605547	0.5943396226	1.00E-16
scE2G_ATAC.E2G.Score.cv.qnorm | Kendall.Kendall	delta_precision	0.4208570393	0.95	0.3869526264	0.4556927412	0.3561351059	0.4922586328	1.00E-16
scE2G_ATAC.E2G.Score.cv.qnorm | SCENT.boot_basic_p.log10.signed	delta_precision	0.441906256	0.95	0.40676179	0.4772883412	0.3751068884	0.5132705803	1.00E-16
scE2G_ATAC.E2G.Score.cv.qnorm | STARE.ABC.Score	delta_precision	0.09977519723	0.95	0.07386037065	0.1267231086	0.04357950765	0.1524291498	1.00E-16
scE2G_ATAC.E2G.Score.cv.qnorm | ScenicPlus.importance	delta_precision	0.446361962	0.95	0.4107106621	0.4823737546	0.3759438341	0.5178529658	1.00E-16
scE2G_ATAC.E2G.Score.cv.qnorm | Signac.pvalue	delta_precision	0.5148205928	0.95	0.4759048653	0.554312178	0.43605547	0.5943396226	1.00E-16
scE2G_ATAC.E2G.Score.cv.qnorm | SnapATAC.z	delta_precision	0.4342354205	0.95	0.3997418534	0.4695335305	0.3674352013	0.5078624056	1.00E-16
scE2G_ATAC.E2G.Score.cv.qnorm | baseline.distToTSS	delta_precision	0.1965949419	0.95	0.1687897418	0.2261169811	0.1392161618	0.245465033	1.00E-16
scE2G_ATAC.E2G.Score.cv.qnorm | scATAC_ABC.ABC.Score	delta_precision	0.072197642	0.95	0.04663552874	0.09756806042	0.02516888966	0.1286509353	1.00E-16
scE2G_multiome.E2G.Score.cv.qnorm | ArchR.Correlation	delta_precision	0.4743795917	0.95	0.4380481525	0.5114400889	0.402077751	0.5447829351	1.00E-16
scE2G_multiome.E2G.Score.cv.qnorm | Cicero.coaccess	delta_precision	0.4851326856	0.95	0.4479360161	0.5227922796	0.4132087493	0.5563316283	1.00E-16
scE2G_multiome.E2G.Score.cv.qnorm | DIRECTNET.Importance	delta_precision	0.4834611861	0.95	0.4466542425	0.5208686565	0.4109215368	0.5542732125	1.00E-16
scE2G_multiome.E2G.Score.cv.qnorm | FigR.pvalZ	delta_precision	0.5315024233	0.95	0.4919618454	0.5709677419	0.4565916399	0.6093247588	1.00E-16
scE2G_multiome.E2G.Score.cv.qnorm | Kendall.Kendall	delta_precision	0.4375388697	0.95	0.4035382202	0.4726323035	0.3714732633	0.5030133876	1.00E-16
scE2G_multiome.E2G.Score.cv.qnorm | SCENT.boot_basic_p.log10.signed	delta_precision	0.4585880864	0.95	0.4235804848	0.4943985891	0.392814411	0.5260286445	1.00E-16
scE2G_multiome.E2G.Score.cv.qnorm | STARE.ABC.Score	delta_precision	0.1164570277	0.95	0.09105351811	0.1433941897	0.06487232574	0.1751382201	1.00E-16
scE2G_multiome.E2G.Score.cv.qnorm | ScenicPlus.importance	delta_precision	0.4630437924	0.95	0.4277625626	0.4994465589	0.3940916399	0.5308773267	1.00E-16
scE2G_multiome.E2G.Score.cv.qnorm | Signac.pvalue	delta_precision	0.5315024233	0.95	0.4919618454	0.5709677419	0.4565916399	0.6093247588	1.00E-16
scE2G_multiome.E2G.Score.cv.qnorm | SnapATAC.z	delta_precision	0.4509172509	0.95	0.4163568016	0.4864091752	0.3870849134	0.5180370301	1.00E-16
scE2G_multiome.E2G.Score.cv.qnorm | baseline.distToTSS	delta_precision	0.2132767723	0.95	0.1846018133	0.2440248362	0.1491912604	0.2746353062	1.00E-16
scE2G_multiome.E2G.Score.cv.qnorm | scATAC_ABC.ABC.Score	delta_precision	0.08887947244	0.95	0.06335395622	0.1149496503	0.0358327433	0.139833828	1.00E-16
ArchR.Correlation | ScenicPlus.importance	delta_precision	-0.01133579922	0.95	-0.01636690208	-0.006350590907	-0.0214581578	-0.001798720375	0.0001
ArchR.Correlation | baseline.distToTSS	delta_precision	-0.2611028193	0.95	-0.2868651926	-0.2356011386	-0.3096503284	-0.211441532	0.0001
Cicero.coaccess | ArchR.Correlation	delta_precision	-0.01075309397	0.95	-0.01474356717	-0.006880105783	-0.01931621595	-0.003676079584	0.0001
Cicero.coaccess | ScenicPlus.importance	delta_precision	-0.02208889318	0.95	-0.02720406081	-0.01711256848	-0.0324912225	-0.01142410251	0.0001
Cicero.coaccess | baseline.distToTSS	delta_precision	-0.2718559133	0.95	-0.2982108028	-0.2459654392	-0.3200018996	-0.2221785503	0.0001
DIRECTNET.Importance | ScenicPlus.importance	delta_precision	-0.02041739371	0.95	-0.02477484032	-0.01611830688	-0.02932666849	-0.01119660882	0.0001
DIRECTNET.Importance | baseline.distToTSS	delta_precision	-0.2701844138	0.95	-0.2961285155	-0.2444648596	-0.3186403567	-0.2217957189	0.0001
FigR.pvalZ | ArchR.Correlation	delta_precision	-0.05712283161	0.95	-0.06348091448	-0.05112158798	-0.07187938289	-0.04637731887	0.0001
FigR.pvalZ | Cicero.coaccess	delta_precision	-0.04636973764	0.95	-0.05105655307	-0.04182474621	-0.05489523343	-0.03810807499	0.0001
FigR.pvalZ | DIRECTNET.Importance	delta_precision	-0.04804123711	0.95	-0.0524742268	-0.04381443299	-0.05649484536	-0.04030927835	0.0001
FigR.pvalZ | ScenicPlus.importance	delta_precision	-0.06845863083	0.95	-0.07561436673	-0.06141105055	-0.08406893653	-0.05519817389	0.0001
FigR.pvalZ | baseline.distToTSS	delta_precision	-0.3182256509	0.95	-0.3472714626	-0.2895001178	-0.3742911153	-0.2673644148	0.0001
Kendall.Kendall | STARE.ABC.Score	delta_precision	-0.3210818421	0.95	-0.3517453414	-0.2909064707	-0.376942867	-0.270728164	0.0001
Kendall.Kendall | baseline.distToTSS	delta_precision	-0.2242620974	0.95	-0.2487316637	-0.2003446351	-0.2706067954	-0.1792116917	0.0001
Kendall.Kendall | scATAC_ABC.ABC.Score	delta_precision	-0.3486593973	0.95	-0.3804450002	-0.3174323255	-0.4208103937	-0.2816568796	0.0001
SCENT.boot_basic_p.log10.signed | SnapATAC.z	delta_precision	-0.007670835491	0.95	-0.01162042308	-0.003809433636	-0.01584903012	-0.001080745346	0.0001
SCENT.boot_basic_p.log10.signed | baseline.distToTSS	delta_precision	-0.2453113141	0.95	-0.2704560244	-0.2209397702	-0.293364843	-0.198607416	0.0001
ScenicPlus.importance | baseline.distToTSS	delta_precision	-0.2497670201	0.95	-0.2751577865	-0.2247200336	-0.2976110065	-0.2013466408	0.0001
Signac.pvalue | ArchR.Correlation	delta_precision	-0.05712283161	0.95	-0.06348091448	-0.05112158798	-0.07187938289	-0.04637731887	0.0001
Signac.pvalue | Cicero.coaccess	delta_precision	-0.04636973764	0.95	-0.05105655307	-0.04182474621	-0.05489523343	-0.03810807499	0.0001
Signac.pvalue | DIRECTNET.Importance	delta_precision	-0.04804123711	0.95	-0.0524742268	-0.04381443299	-0.05649484536	-0.04030927835	0.0001
Signac.pvalue | FigR.pvalZ	delta_precision	0	0.95	0	0	0	0	0.0001
Signac.pvalue | ScenicPlus.importance	delta_precision	-0.06845863083	0.95	-0.07561436673	-0.06141105055	-0.08406893653	-0.05519817389	0.0001
Signac.pvalue | baseline.distToTSS	delta_precision	-0.3182256509	0.95	-0.3472714626	-0.2895001178	-0.3742911153	-0.2673644148	0.0001
SnapATAC.z | baseline.distToTSS	delta_precision	-0.2376404786	0.95	-0.2623656901	-0.2134158222	-0.2848717766	-0.1908362975	0.0001
scATAC_ABC.ABC.Score | STARE.ABC.Score	delta_precision	0.02757755523	0.95	0.009138594811	0.04599762763	-0.01380964194	0.05895241681	0.0045
scE2G_multiome.E2G.Score.cv.qnorm | scE2G_ATAC.E2G.Score.cv.qnorm	delta_precision	0.01668183044	0.95	-0.001041158007	0.03506039285	-0.01907710801	0.04914760202	0.065
SCENT.boot_basic_p.log10.signed | ScenicPlus.importance	delta_precision	0.00445570601	0.95	-0.0004766334136	0.009489160375	-0.005023329255	0.01386908378	0.0759
Cicero.coaccess | DIRECTNET.Importance	delta_precision	-0.001671499468	0.95	-0.003662028575	0.0002199731565	-0.005162203424	0.001841956098	0.0856
Kendall.Kendall | ArchR.Correlation	delta_auprc	0.1781753538	0.95	0.142314402	0.2132251164	0.1191423058	0.2496300837	1.00E-16
Kendall.Kendall | Cicero.coaccess	delta_auprc	0.1305334781	0.95	0.08632171655	0.1717182202	0.05369522611	0.2093008942	1.00E-16
Kendall.Kendall | DIRECTNET.Importance	delta_auprc	0.1765938712	0.95	0.1373543145	0.21282521	0.1068376729	0.2516723327	1.00E-16
Kendall.Kendall | FigR.pvalZ	delta_auprc	0.1495400078	0.95	0.1174247271	0.1791278113	0.09501896255	0.2154584517	1.00E-16
Kendall.Kendall | SCENT.boot_basic_p.log10.signed	delta_auprc	0.1507445664	0.95	0.1168796441	0.1837481428	0.08688666568	0.2170857938	1.00E-16
Kendall.Kendall | ScenicPlus.importance	delta_auprc	0.1532470118	0.95	0.1134213795	0.1902778296	0.08041313015	0.2352649403	1.00E-16
Kendall.Kendall | Signac.pvalue	delta_auprc	0.1061124873	0.95	0.07525896045	0.1338460974	0.05447942361	0.1621588873	1.00E-16
Kendall.Kendall | SnapATAC.z	delta_auprc	0.04965477211	0.95	0.03166415219	0.0675481972	0.01472374509	0.08175092979	1.00E-16
STARE.ABC.Score | ArchR.Correlation	delta_auprc	0.3833701834	0.95	0.3329674661	0.4335978387	0.2800945386	0.4854495754	1.00E-16
STARE.ABC.Score | Cicero.coaccess	delta_auprc	0.3357283076	0.95	0.282647504	0.3852556484	0.2354712959	0.4529676664	1.00E-16
STARE.ABC.Score | DIRECTNET.Importance	delta_auprc	0.3817887007	0.95	0.329345628	0.4303671348	0.2858621361	0.4811733632	1.00E-16
STARE.ABC.Score | FigR.pvalZ	delta_auprc	0.3547348373	0.95	0.3012657169	0.4046634468	0.2565107551	0.4640952087	1.00E-16
STARE.ABC.Score | SCENT.boot_basic_p.log10.signed	delta_auprc	0.3559393959	0.95	0.3072368042	0.403797858	0.2719317529	0.4609675596	1.00E-16
STARE.ABC.Score | ScenicPlus.importance	delta_auprc	0.3584418413	0.95	0.3057898859	0.4077954732	0.2672841399	0.4583236968	1.00E-16
STARE.ABC.Score | Signac.pvalue	delta_auprc	0.3113073168	0.95	0.2556202216	0.3637793624	0.2012868501	0.4177619426	1.00E-16
STARE.ABC.Score | SnapATAC.z	delta_auprc	0.2548496017	0.95	0.1960775187	0.3149454377	0.1449291318	0.3756443638	1.00E-16
Signac.pvalue | ArchR.Correlation	delta_auprc	0.07206286655	0.95	0.04583208936	0.1030903222	0.0241438867	0.1547938585	1.00E-16
Signac.pvalue | DIRECTNET.Importance	delta_auprc	0.07048138393	0.95	0.04082407653	0.1027422617	0.01022251175	0.1519837507	1.00E-16
Signac.pvalue | FigR.pvalZ	delta_auprc	0.04342752053	0.95	0.02033800958	0.06861734869	0.002500743254	0.08957666555	1.00E-16
SnapATAC.z | ArchR.Correlation	delta_auprc	0.1285205817	0.95	0.09738840635	0.1609363213	0.07378159677	0.2061870985	1.00E-16
SnapATAC.z | DIRECTNET.Importance	delta_auprc	0.1269390991	0.95	0.09006671456	0.1623667584	0.05543144014	0.2033769906	1.00E-16
SnapATAC.z | FigR.pvalZ	delta_auprc	0.09988523568	0.95	0.06855136368	0.1293144239	0.04212142031	0.1588760406	1.00E-16
SnapATAC.z | ScenicPlus.importance	delta_auprc	0.1035922397	0.95	0.06623393551	0.1388196835	0.03011043393	0.1842294365	1.00E-16
SnapATAC.z | Signac.pvalue	delta_auprc	0.05645771514	0.95	0.03006648371	0.0795008263	0.007867158849	0.1040986412	1.00E-16
scATAC_ABC.ABC.Score | ArchR.Correlation	delta_auprc	0.3928156163	0.95	0.3429188529	0.4438610518	0.3006450662	0.4791052886	1.00E-16
scATAC_ABC.ABC.Score | Cicero.coaccess	delta_auprc	0.3451737406	0.95	0.2954214979	0.3941587879	0.2554864044	0.4466233796	1.00E-16
scATAC_ABC.ABC.Score | DIRECTNET.Importance	delta_auprc	0.3912341337	0.95	0.340861414	0.4394833032	0.2978887071	0.479643572	1.00E-16
scATAC_ABC.ABC.Score | FigR.pvalZ	delta_auprc	0.3641802703	0.95	0.3113913308	0.4146272583	0.2705843117	0.4664660633	1.00E-16
scATAC_ABC.ABC.Score | SCENT.boot_basic_p.log10.signed	delta_auprc	0.3653848289	0.95	0.317565661	0.4135599162	0.2680824944	0.4549606799	1.00E-16
scATAC_ABC.ABC.Score | ScenicPlus.importance	delta_auprc	0.3678872743	0.95	0.3162492814	0.4175352392	0.2690473889	0.4699468966	1.00E-16
scATAC_ABC.ABC.Score | Signac.pvalue	delta_auprc	0.3207527497	0.95	0.2656942072	0.373963242	0.2035830676	0.4182453788	1.00E-16
scATAC_ABC.ABC.Score | SnapATAC.z	delta_auprc	0.2642950346	0.95	0.2074812902	0.3242665063	0.1544275961	0.3772070923	1.00E-16
scE2G_ATAC.E2G.Score.cv.qnorm | ArchR.Correlation	delta_auprc	0.4919581535	0.95	0.4402627535	0.5414352972	0.3983836714	0.5796020444	1.00E-16
scE2G_ATAC.E2G.Score.cv.qnorm | Cicero.coaccess	delta_auprc	0.4443162778	0.95	0.3935584123	0.4909876361	0.3490706114	0.5431196308	1.00E-16
scE2G_ATAC.E2G.Score.cv.qnorm | DIRECTNET.Importance	delta_auprc	0.4903766709	0.95	0.4377669618	0.5360816107	0.3914729141	0.5801832225	1.00E-16
scE2G_ATAC.E2G.Score.cv.qnorm | FigR.pvalZ	delta_auprc	0.4633228075	0.95	0.4095806027	0.5106986373	0.3625959873	0.5670057137	1.00E-16
scE2G_ATAC.E2G.Score.cv.qnorm | Kendall.Kendall	delta_auprc	0.3137827997	0.95	0.2577033569	0.3680925716	0.1861605459	0.4174872309	1.00E-16
scE2G_ATAC.E2G.Score.cv.qnorm | SCENT.boot_basic_p.log10.signed	delta_auprc	0.4645273661	0.95	0.41627297	0.5097264634	0.3765740383	0.5555003303	1.00E-16
scE2G_ATAC.E2G.Score.cv.qnorm | STARE.ABC.Score	delta_auprc	0.1085879702	0.95	0.0748112488	0.1415351428	0.04398541157	0.1759874587	1.00E-16
scE2G_ATAC.E2G.Score.cv.qnorm | ScenicPlus.importance	delta_auprc	0.4670298115	0.95	0.413664668	0.5148777717	0.3626315958	0.5586409542	1.00E-16
scE2G_ATAC.E2G.Score.cv.qnorm | Signac.pvalue	delta_auprc	0.419895287	0.95	0.3644054728	0.4686062941	0.3131547498	0.5187850292	1.00E-16
scE2G_ATAC.E2G.Score.cv.qnorm | SnapATAC.z	delta_auprc	0.3634375718	0.95	0.3060286351	0.4183482949	0.2512622655	0.4643086154	1.00E-16
scE2G_ATAC.E2G.Score.cv.qnorm | baseline.distToTSS	delta_auprc	0.1496493275	0.95	0.1013155957	0.1969562935	0.06075549154	0.2467004778	1.00E-16
scE2G_ATAC.E2G.Score.cv.qnorm | scATAC_ABC.ABC.Score	delta_auprc	0.09914253724	0.95	0.0740697245	0.1223175872	0.04924031739	0.144004306	1.00E-16
scE2G_multiome.E2G.Score.cv.qnorm | ArchR.Correlation	delta_auprc	0.5174705717	0.95	0.4697089352	0.5622879043	0.4262360749	0.5972544371	1.00E-16
scE2G_multiome.E2G.Score.cv.qnorm | Cicero.coaccess	delta_auprc	0.469828696	0.95	0.4204506696	0.5141639841	0.3778728106	0.5614319273	1.00E-16
scE2G_multiome.E2G.Score.cv.qnorm | DIRECTNET.Importance	delta_auprc	0.5158890891	0.95	0.4675479206	0.5581645286	0.4259224367	0.5931485772	1.00E-16
scE2G_multiome.E2G.Score.cv.qnorm | FigR.pvalZ	delta_auprc	0.4888352257	0.95	0.4410231162	0.5303361611	0.4012751385	0.5751897358	1.00E-16
scE2G_multiome.E2G.Score.cv.qnorm | Kendall.Kendall	delta_auprc	0.3392952179	0.95	0.2938836074	0.3827645751	0.2473006349	0.4357995274	1.00E-16
scE2G_multiome.E2G.Score.cv.qnorm | SCENT.boot_basic_p.log10.signed	delta_auprc	0.4900397843	0.95	0.4459364481	0.5304154701	0.4039669306	0.5694318205	1.00E-16
scE2G_multiome.E2G.Score.cv.qnorm | STARE.ABC.Score	delta_auprc	0.1341003884	0.95	0.0962687028	0.1700646731	0.06298589276	0.1995014034	1.00E-16
scE2G_multiome.E2G.Score.cv.qnorm | ScenicPlus.importance	delta_auprc	0.4925422297	0.95	0.4434938729	0.5353685005	0.3958736043	0.587055155	1.00E-16
scE2G_multiome.E2G.Score.cv.qnorm | Signac.pvalue	delta_auprc	0.4454077052	0.95	0.396859714	0.4872990085	0.3590915381	0.530250766	1.00E-16
scE2G_multiome.E2G.Score.cv.qnorm | SnapATAC.z	delta_auprc	0.38894999	0.95	0.3418492693	0.4341686745	0.3076399826	0.4823407096	1.00E-16
scE2G_multiome.E2G.Score.cv.qnorm | baseline.distToTSS	delta_auprc	0.1751617457	0.95	0.1245579228	0.2238236218	0.07907809463	0.271228953	1.00E-16
scE2G_multiome.E2G.Score.cv.qnorm | scATAC_ABC.ABC.Score	delta_auprc	0.1246549554	0.95	0.09180230618	0.1543084715	0.05643069491	0.183538366	1.00E-16
ArchR.Correlation | baseline.distToTSS	delta_auprc	-0.342308826	0.95	-0.3926898523	-0.2925459642	-0.472868521	-0.2489789494	0.0001
Cicero.coaccess | baseline.distToTSS	delta_auprc	-0.2946669503	0.95	-0.3455268294	-0.2418113801	-0.4190050646	-0.1888088852	0.0001
DIRECTNET.Importance | baseline.distToTSS	delta_auprc	-0.3407273434	0.95	-0.390476413	-0.2879538487	-0.468437913	-0.2426207298	0.0001
FigR.pvalZ | baseline.distToTSS	delta_auprc	-0.31367348	0.95	-0.3646440134	-0.2608674877	-0.4283021767	-0.2230542382	0.0001
Kendall.Kendall | STARE.ABC.Score	delta_auprc	-0.2051948295	0.95	-0.2654850743	-0.1471839171	-0.3273352665	-0.08249710544	0.0001
Kendall.Kendall | baseline.distToTSS	delta_auprc	-0.1641334722	0.95	-0.2271996426	-0.1019467661	-0.2842686672	-0.02308009534	0.0001
Kendall.Kendall | scATAC_ABC.ABC.Score	delta_auprc	-0.2146402625	0.95	-0.2737609148	-0.1584795669	-0.3250908599	-0.0975798875	0.0001
SCENT.boot_basic_p.log10.signed | Signac.pvalue	delta_auprc	-0.04463207912	0.95	-0.07338141906	-0.02096089918	-0.1019493634	-0.001605078031	0.0001
SCENT.boot_basic_p.log10.signed | SnapATAC.z	delta_auprc	-0.1010897943	0.95	-0.1331586866	-0.06980940048	-0.1670180925	-0.04396711711	0.0001
SCENT.boot_basic_p.log10.signed | baseline.distToTSS	delta_auprc	-0.3148780386	0.95	-0.3635234026	-0.2667020336	-0.4307662327	-0.2229281642	0.0001
ScenicPlus.importance | baseline.distToTSS	delta_auprc	-0.317380484	0.95	-0.3687449369	-0.2646518463	-0.4647517598	-0.220793059	0.0001
Signac.pvalue | baseline.distToTSS	delta_auprc	-0.2702459595	0.95	-0.3244319939	-0.2122014678	-0.3836751614	-0.1616812377	0.0001
SnapATAC.z | baseline.distToTSS	delta_auprc	-0.2137882443	0.95	-0.2750318004	-0.1532325773	-0.3326859346	-0.08199792089	0.0001
SnapATAC.z | Cicero.coaccess	delta_auprc	0.08087870599	0.95	0.03898223015	0.1199713306	-0.00107470011	0.1658579089	0.0003
Cicero.coaccess | DIRECTNET.Importance	delta_auprc	0.04606039308	0.95	0.01895644748	0.07359878304	-0.002825577374	0.09939311886	0.0009
Cicero.coaccess | ArchR.Correlation	delta_auprc	0.04764187571	0.95	0.02104122968	0.07630636781	-0.0096636684	0.1008439831	0.001
Signac.pvalue | ScenicPlus.importance	delta_auprc	0.04713452454	0.95	0.01446829376	0.08105367892	-0.01504441047	0.1328361966	0.0062
SCENT.boot_basic_p.log10.signed | ArchR.Correlation	delta_auprc	0.02743078743	0.95	0.007994573109	0.04682747617	-0.01791891465	0.06296822502	0.0075
FigR.pvalZ | ArchR.Correlation	delta_auprc	0.02863534602	0.95	0.006663183465	0.05429864008	-0.02142125726	0.07918469586	0.0102
ArchR.Correlation | ScenicPlus.importance	delta_auprc	-0.02492834201	0.95	-0.04918286292	-0.005038259031	-0.07594078312	0.01080675808	0.0122
scATAC_ABC.ABC.Score | baseline.distToTSS	delta_auprc	0.05050679026	0.95	0.009223902842	0.09266526154	-0.02121648563	0.1343407797	0.0171
SCENT.boot_basic_p.log10.signed | DIRECTNET.Importance	delta_auprc	0.0258493048	0.95	0.00417590001	0.04468463607	-0.01776497312	0.06581605227	0.0214
scE2G_multiome.E2G.Score.cv.qnorm | scE2G_ATAC.E2G.Score.cv.qnorm	delta_auprc	0.02551241819	0.95	0.002501646354	0.04729666677	-0.01684646806	0.07565912978	0.0294
FigR.pvalZ | DIRECTNET.Importance	delta_auprc	0.02705386339	0.95	0.002380044105	0.05357815974	-0.01880033022	0.07901513421	0.032
STARE.ABC.Score | baseline.distToTSS	delta_auprc	0.04106135733	0.95	0.002238384783	0.08135203963	-0.02750744328	0.1195222918	0.0397
DIRECTNET.Importance | ScenicPlus.importance	delta_auprc	-0.02334685938	0.95	-0.04755462237	-0.0006418713281	-0.07511516701	0.02719905953	0.0453
SCENT.boot_basic_p.log10.signed | Cicero.coaccess	delta_auprc	-0.02021108828	0.95	-0.04753880563	0.004524780725	-0.07439657235	0.0303457521	0.1101
Cicero.coaccess | ScenicPlus.importance	delta_auprc	0.0227135337	0.95	-0.008034549394	0.0521446353	-0.04495888338	0.08033856111	0.1436
Signac.pvalue | Cicero.coaccess	delta_auprc	0.02442099085	0.95	-0.0105385426	0.0611327603	-0.04024306955	0.1144646689	0.181
FigR.pvalZ | Cicero.coaccess	delta_auprc	-0.01900652969	0.95	-0.05079779064	0.01369720384	-0.08358032617	0.04888677619	0.2468
scATAC_ABC.ABC.Score | STARE.ABC.Score	delta_auprc	0.009445432927	0.95	-0.01437910343	0.03386388383	-0.03494402008	0.05616518329	0.4184
ArchR.Correlation | DIRECTNET.Importance	delta_auprc	-0.001581482628	0.95	-0.02301111892	0.01710936313	-0.04185539677	0.03849478768	0.7794
FigR.pvalZ | ScenicPlus.importance	delta_auprc	0.003707004009	0.95	-0.02468199444	0.03262369364	-0.0556659879	0.06408317583	0.8079
SCENT.boot_basic_p.log10.signed | ScenicPlus.importance	delta_auprc	0.002502445422	0.95	-0.02394503284	0.02483025397	-0.0575532956	0.04318229881	0.8725
SCENT.boot_basic_p.log10.signed | FigR.pvalZ	delta_auprc	-0.001204558587	0.95	-0.02434446443	0.01822334613	-0.04975294164	0.03269808587	0.8851
