## Supplemental Tables for "Mapping enhancer-gene regulatory interactions from single-cell data": Table S3 CRISPR benchmark performance intervals.tsv

# id: identifier for model, in the format "model_name.model_score_column"
# metric: either "precision" for precision at 70% recall or "auprc" for area under the precision-recall curve
# full: mean value of metric (model 1 - model 2) across bootstrapping
# conf: confidence level
# lower: lower limit of confidence interval for metric
# upper: upper limit of confidence interval for metric
# min: minimum value of metric across all bootstraps
# max: maximum value of metric across all bootstraps
id	metric	full	conf	lower	upper	min	max
ArchR.Correlation	precision	0.05712283161	0.95	0.05120961862	0.06335450523	0.04658060014	0.06919682259
Cicero.coaccess	precision	0.04636973764	0.95	0.04179883166	0.05100661686	0.03819022136	0.05612619222
DIRECTNET.Importance	precision	0.04804123711	0.95	0.04371134021	0.05237113402	0.04041237113	0.05608247423
FigR.pvalZ	precision	0	0.95	0	0	0	0
Kendall.Kendall	precision	0.09396355353	0.95	0.08445088072	0.1040228039	0.07561114269	0.1129539605
SCENT.boot_basic_p.log10.signed	precision	0.07291433684	0.95	0.06539594862	0.080961436	0.05918864997	0.08745837958
STARE.ABC.Score	precision	0.4150453956	0.95	0.3795927831	0.4504825724	0.3554140127	0.481975968
ScenicPlus.importance	precision	0.06845863083	0.95	0.06142995694	0.07588061657	0.05523809524	0.08342110807
Signac.pvalue	precision	0	0.95	0	0	0	0
SnapATAC.z	precision	0.08058517233	0.95	0.07235724262	0.08923292455	0.06610547165	0.09614906832
baseline.distToTSS	precision	0.3182256509	0.95	0.2898965221	0.3469770769	0.2691161867	0.3704761905
scATAC_ABC.ABC.Score	precision	0.4426229508	0.95	0.4061252942	0.479373533	0.3795423957	0.5070422535
scE2G_ATAC.E2G.Score.cv.qnorm	precision	0.5148205928	0.95	0.4761904762	0.5537449412	0.4385185185	0.5819672131
scE2G_multiome.E2G.Score.cv.qnorm	precision	0.5315024233	0.95	0.491910688	0.5711842309	0.4524959742	0.6205035971
ArchR.Correlation	auprc	0.09895942495	0.95	0.08076759306	0.1198465918	0.0673589861	0.1475685192
Cicero.coaccess	auprc	0.1466013007	0.95	0.1231468049	0.1747480568	0.106182505	0.2088788432
DIRECTNET.Importance	auprc	0.1005409076	0.95	0.08208044569	0.1232064421	0.06667176886	0.1490199498
FigR.pvalZ	auprc	0.127594771	0.95	0.1031748194	0.1567065595	0.08383557752	0.183994121
Kendall.Kendall	auprc	0.2771347788	0.95	0.2336738639	0.3199939197	0.1983324205	0.3546656423
SCENT.boot_basic_p.log10.signed	auprc	0.1263902124	0.95	0.1082673285	0.1462262595	0.09255795694	0.1648329581
STARE.ABC.Score	auprc	0.4823296083	0.95	0.4312171761	0.5326087243	0.3729789763	0.5885332935
ScenicPlus.importance	auprc	0.123887767	0.95	0.1008074093	0.1527556924	0.07872433496	0.1812029913
Signac.pvalue	auprc	0.1710222915	0.95	0.1390439708	0.2070686663	0.1138552108	0.2445897675
SnapATAC.z	auprc	0.2274800066	0.95	0.1871052993	0.2673365804	0.1594325139	0.3009926455
baseline.distToTSS	auprc	0.441268251	0.95	0.393198461	0.4889908603	0.3512531921	0.535901753
scATAC_ABC.ABC.Score	auprc	0.4917750412	0.95	0.4416437688	0.5426643791	0.3768488167	0.5866252743
scE2G_ATAC.E2G.Score.cv.qnorm	auprc	0.5909175785	0.95	0.5395859279	0.6393973502	0.4689471009	0.6786045334
scE2G_multiome.E2G.Score.cv.qnorm	auprc	0.6164299967	0.95	0.56753716	0.6617904379	0.5027597228	0.7037531222
