## Supplemental Tables for "Mapping enhancer-gene regulatory interactions from single-cell data": Table S4 eQTL benchmark cell type pairings.tsv

# cell_type: cell type identifier for enhancer predictions
# variant_biosample: matching eQTL biosample(s)
# notes: other details of cell type, including models for which predicitons for this cell type were not benchmarked
# analysis_type: either "fine-grained," corresponding to analysis presented in Fig. 2d,e and Fig. S7a,b,g; or "coarse-grained," corresponding to analysis presented in Fig. S7c-f,h
cell_type	variant_biosample	notes	analysis_type
K562	blood,spleen	K562 dataset from Xu et al. used	fine_grained
GM12878	LCL		fine_grained
BMMC22_B1_B	B	predictions not benchmarked for STARE and SCENT	fine_grained
BMMC22_CD4_pos_T_activated	T,T_CD4_pos,Tfh,Treg	predictions not benchmarked for STARE and SCENT	fine_grained
BMMC22_CD4_pos_T_naive	T,T_CD4_pos_naive,Tfh,Treg	predictions not benchmarked for STARE and SCENT	fine_grained
BMMC22_CD8_pos_T	T,T_CD8_pos	predictions not benchmarked for STARE and SCENT	fine_grained
BMMC22_CD8_pos_T_naive	T,T_CD8_pos	predictions not benchmarked for STARE and SCENT	fine_grained
BMMC22_CD14_pos_Mono	monocyte,monocyte_CD14_pos,macrophage	predictions not benchmarked for STARE and SCENT	fine_grained
BMMC22_CD16_pos_Mono	monocyte,monocyte_CD16_pos,macrophage	predictions not benchmarked for STARE and SCENT	fine_grained
BMMC22_cDC2	dendritic	predictions not benchmarked for STARE and SCENT	fine_grained
BMMC22_Erythroblast	blood	predictions not benchmarked for STARE and SCENT	fine_grained
BMMC22_G_M_prog	iPSC,monocyte,neutrophil	predictions not benchmarked for STARE and SCENT	fine_grained
BMMC22_HSC	iPSC	predictions not benchmarked for STARE and SCENT	fine_grained
BMMC22_ID2_hi_myeloid_prog	iPSC,monocyte,neutrophil	no predictions after cell-type filtering for SnapATAC, Signac, Cicero, FigR, ScenicPlus, DIRECTNET, ArchR; predictions not benchmarked for STARE and SCENT	fine_grained
BMMC22_ILC	NK	predictions not benchmarked for STARE and SCENT	fine_grained
BMMC22_Lymph_prog	iPSC,B,T,NK	predictions not benchmarked for STARE and SCENT	fine_grained
BMMC22_MK_E_prog	iPSC	predictions not benchmarked for STARE and SCENT	fine_grained
BMMC22_Naive_CD20_pos_B	B	predictions not benchmarked for STARE and SCENT	fine_grained
BMMC22_NK	NK	predictions not benchmarked for STARE and SCENT	fine_grained
BMMC22_Normoblast	blood	predictions not benchmarked for STARE and SCENT	fine_grained
BMMC22_pDC	dendritic	predictions not benchmarked for STARE and SCENT	fine_grained
BMMC22_Plasma_cell	B	predictions not benchmarked for STARE and SCENT	fine_grained
BMMC22_Proerythroblast	blood	predictions not benchmarked for STARE and SCENT	fine_grained
BMMC22_Transitional_B	B	predictions not benchmarked for STARE and SCENT	fine_grained
PBMC_10_cDC	dendritic		fine_grained
PBMC_11_CD14.Mono.1	monocyte,monocyte_CD14_pos,macrophage		fine_grained
PBMC_12_CD14.Mono.2	monocyte,monocyte_CD14_pos,macrophage		fine_grained
PBMC_13_CD16.Mono	monocyte,monocyte_CD16_pos,macrophage		fine_grained
PBMC_17_B	B,B_memory		fine_grained
PBMC_20_CD4.N1	T,T_CD4_pos_naive,Tfh,Treg		fine_grained
PBMC_22_CD4.M	T,T_CD4_pos,Tfh,Treg		fine_grained
PBMC_24_CD8.CM	T,T_CD8_pos		fine_grained
PBMC_25_NK	NK		fine_grained
K562	blood,spleen	K562 dataset from Xu et al. used	coarse_grained
GM12878	LCL		coarse_grained
BMMC5_B	B		coarse_grained
BMMC5_T	T		coarse_grained
BMMC5_Myeloid	myeloid		coarse_grained
BMMC5_Dendritic	dendritic		coarse_grained
BMMC5_Erythroid	blood		coarse_grained
PBMC5_B	B		coarse_grained
PBMC5_DC	dendritic		coarse_grained
PBMC5_Mono	myeloid		coarse_grained
PBMC5_NK	NK		coarse_grained
PBMC5_T	T		coarse_grained
