## Supplemental Tables for "Mapping enhancer-gene regulatory interactions from single-cell data": Table S5_GWAS benchmarking trait-cell type pairings.tsv

# cell_type_category: description of cell clusters in this pair
# cell_types: list of cell types in this pair
# trait: trait or list of traits in this pair
# variant_overlap: boolean as to whether this pair was used in the variant overlap analysis fo
# gene_linking: boolean indicating whether this pair was used in the gene-linking analysis (differs from variant_overlap because not all traits have credible sets with "known genes")
# analysis_id: "fine_grained" for the analysis presented in Fig. 2f,g,h; "coarse_grained for the analysis presented in Fig. S8a,b,c; or "K562_GM12878" for the analysis presented in Fig. N1e-g.
cell_type_category	cell_types	trait	variant_overlap	gene_linking	analysis_id
T_cells	BMMC22_CD4_pos_T_activated, BMMC22_CD4_pos_T_naive, BMMC22_CD8_pos_T, BMMC22_CD8_pos_T_naive, PBMC_20_CD4.N1, PBMC_22_CD4.M, PBMC_24_CD8.CM	Lym	TRUE	TRUE	fine_grained
B_cells	BMMC22_B1_B, BMMC22_Naive_CD20_pos_B, BMMC22_Transitional_B, PBMC_17_B, BMMC22_Plasma_cell	Lym	TRUE	TRUE	fine_grained
NK_cells	BMMC22_NK, PBMC_25_NK, BMMC22_ILC	Lym	TRUE	TRUE	fine_grained
T_cells	BMMC22_CD4_pos_T_activated, BMMC22_CD4_pos_T_naive, BMMC22_CD8_pos_T, BMMC22_CD8_pos_T_naive, PBMC_20_CD4.N1, PBMC_22_CD4.M, PBMC_24_CD8.CM	WBC	TRUE	FALSE	fine_grained
B_cells	BMMC22_B1_B, BMMC22_Naive_CD20_pos_B, BMMC22_Transitional_B, PBMC_17_B, BMMC22_Plasma_cell	WBC	TRUE	FALSE	fine_grained
NK_cells	BMMC22_NK, PBMC_25_NK, BMMC22_ILC	WBC	TRUE	FALSE	fine_grained
Monocytes	BMMC22_CD14_pos_Mono, BMMC22_CD16_pos_Mono, PBMC_11_CD14.Mono.1, PBMC_12_CD14.Mono.2, PBMC_13_CD16.Mono	WBC	TRUE	FALSE	fine_grained
Monocytes	BMMC22_CD14_pos_Mono, BMMC22_CD16_pos_Mono, PBMC_11_CD14.Mono.1, PBMC_12_CD14.Mono.2, PBMC_13_CD16.Mono	Mono	TRUE	TRUE	fine_grained
Erythroid	BMMC22_Erythroblast, BMMC22_Normoblast, BMMC22_Proerythroblast	RBC, MCH, MCHC, MCV, Hb, HbA1c, Ht, Plt	TRUE	FALSE	fine_grained
Erythroid	BMMC22_Erythroblast, BMMC22_Normoblast, BMMC22_Proerythroblast	RBC, MCH, MCHC, MCV, Hb, HbA1c, Plt	FALSE	TRUE	fine_grained
PBMC5	PBMC5_B,PBMC5_DC,PBMC5_Mono,PBMC5_NK,PBMC5_T	MCH, MCHC, MCV, Hb, HbA1c, Ht, RBC, WBC, Mono, Lym, Eosino, Baso, Neutro, Plt	TRUE	FALSE	coarse_grained
BMMC5	BMMC5_B,BMMC5_T,BMMC5_Dendritic,BMMC5_Myeloid,BMMC5_Erythroid	MCH, MCHC, MCV, Hb, HbA1c, Ht, RBC, WBC, Mono, Lym, Eosino, Baso, Neutro, Plt	TRUE	FALSE	coarse_grained
PBMC5	PBMC5_B,PBMC5_DC,PBMC5_Mono,PBMC5_NK,PBMC5_T	MCH, MCHC, MCV, Hb, HbA1c, RBC, Mono, Lym, Eosino, Neutro, Plt	FALSE	TRUE	coarse_grained
BMMC5	BMMC5_B,BMMC5_T,BMMC5_Dendritic,BMMC5_Myeloid,BMMC5_Erythroid	MCH, MCHC, MCV, Hb, HbA1c, RBC, Mono, Lym, Eosino, Neutro, Plt	FALSE	TRUE	coarse_grained
K562	K562	HbA1c,MCV,RBC	TRUE	FALSE	K562_GM12878
GM12878	GM12878	AID_combined,Lym	TRUE	FALSE	K562_GM12878
K562_GM12878	K562,GM12878	MCH, MCHC, MCV, Hb, HbA1c, RBC, Mono, Lym, Eosino, Neutro, Plt	FALSE	TRUE	K562_GM12878
