## Supplemental Tables for "Mapping enhancer-gene regulatory interactions from single-cell data": Table S6 scE2G_Multiome predictions.tsv

# cell_type_id: identifier for cell type in all analyses
# dataset: identifier for dataset and clustering resolution for this type
# cell_type_name: expanded description of cell cluster
# n_cells: number of cells passing QC in this cell type
# n_fragments: total number of unique ATAC fragments in this cell type
# n_umis: total number of RNA UMIs in this cell type
# n_fragments_per_cell: average number of ATAC fragments per cell
# n_umis_per_cell: average number of RNA UMIs per cell
# scE2G_Multiome_full_prediction_file: link to scE2G_Multiome predictions (no threshold applied) for this cell type
cell_type_id	dataset	cell_type_name	n_cells	n_fragments	n_umis	n_fragments_per_cell	n_umis_per_cell	scE2G_Multiome_full_prediction_file	scE2G_ATAC_full_prediction_file
K562_Xu	Xu_et_al	K562 (Xu et al.)	7,821	261,122,547	140,474,092	33,387	17,961	https://data.broadinstitute.org/scE2Gpredictions/K562_Xu/scE2G/scE2G_multiome.K562_Xu.predictions.tsv.gz	https://data.broadinstitute.org/scE2Gpredictions/K562_Xu/scE2G/scE2G_ATAC.K562_Xu.predictions.tsv.gz
K562_IGVF	IGVF	K562 (this study)	4,459	85,967,339	43,302,156	19,280	9,711	https://data.broadinstitute.org/scE2Gpredictions/K562_This_Study/scE2G/scE2G_multiome.K562_This_Study.predictions.tsv.gz	https://data.broadinstitute.org/scE2Gpredictions/K562_This_Study/scE2G/scE2G_ATAC.K562_This_Study.predictions.tsv.gz
K562_Wang	Wang_et_all	K562 (Wang et al.)	4,574	92,590,329	75,562,035	20,243	16,520	https://data.broadinstitute.org/scE2Gpredictions/K562_Wang/scE2G/scE2G_multiome.K562_Wang.predictions.tsv.gz	https://data.broadinstitute.org/scE2Gpredictions/K562_Wang/scE2G/scE2G_ATAC.K562_Wang.predictions.tsv.gz
GM12878_10x	ENCODE	GM12878	3,050	55,613,612	53,092,701	18,234	17,407	https://data.broadinstitute.org/scE2Gpredictions/GM12878/scE2G/scE2G_multiome.GM12878.predictions.tsv.gz	https://data.broadinstitute.org/scE2Gpredictions/GM12878/scE2G/scE2G_ATAC.GM12878.predictions.tsv.gz
BMMC5	BMMC5_all	All BMMC supergroups	57,371	729,778,974	134,386,183	12,720	2,342	Not available	Not available
BMMC5_B	BMMC5	BMMC B supergroup	9,752	108,579,846	15,555,551	11,134	1,595	https://data.broadinstitute.org/scE2Gpredictions/BMMC_5_Supergroups/scE2G/scE2G_multiome.B.predictions.tsv.gz	https://data.broadinstitute.org/scE2Gpredictions/BMMC_5_Supergroups/scE2G/scE2G_ATAC.B.predictions.tsv.gz
BMMC5_T	BMMC5	BMMC T supergroup	22,525	222,174,531	44,125,249	9,863	1,959	https://data.broadinstitute.org/scE2Gpredictions/BMMC_5_Supergroups/scE2G/scE2G_multiome.T.predictions.tsv.gz	https://data.broadinstitute.org/scE2Gpredictions/BMMC_5_Supergroups/scE2G/scE2G_ATAC.T.predictions.tsv.gz
BMMC5_Myeloid	BMMC5	BMMC myeloid supergroup	14,048	240,799,238	37,490,578	17,141	2,669	https://data.broadinstitute.org/scE2Gpredictions/BMMC_5_Supergroups/scE2G/scE2G_multiome.Myeloid.predictions.tsv.gz	https://data.broadinstitute.org/scE2Gpredictions/BMMC_5_Supergroups/scE2G/scE2G_ATAC.Myeloid.predictions.tsv.gz
BMMC5_Dendritic	BMMC5	BMMC dendritic supergroup	2,050	46,508,515	7,617,118	22,687	3,716	https://data.broadinstitute.org/scE2Gpredictions/BMMC_5_Supergroups/scE2G/scE2G_multiome.Dendritic.predictions.tsv.gz	https://data.broadinstitute.org/scE2Gpredictions/BMMC_5_Supergroups/scE2G/scE2G_ATAC.Dendritic.predictions.tsv.gz
BMMC5_Erythroid	BMMC5	BMMC erythroid supergroup	8,996	111,716,844	29,597,687	12,419	3,290	https://data.broadinstitute.org/scE2Gpredictions/BMMC_5_Supergroups/scE2G/scE2G_multiome.Erythroid.predictions.tsv.gz	https://data.broadinstitute.org/scE2Gpredictions/BMMC_5_Supergroups/scE2G/scE2G_ATAC.Erythroid.predictions.tsv.gz
BMMC22	BMMC22_all	All BMMCs	69,249	887,466,771	163,566,472	12,816	2,362	Not available	Not available
BMMC22_B1_B	BMMC22	BMMC B1 B cells	1,890	23,497,167	3,687,554	12,432	1,951	https://data.broadinstitute.org/scE2Gpredictions/BMMC_22_Cell_Types/scE2G/scE2G_multiome.B1_B.predictions.tsv.gz	https://data.broadinstitute.org/scE2Gpredictions/BMMC_22_Cell_Types/scE2G/scE2G_ATAC.B1_B.predictions.tsv.gz
BMMC22_CD4_pos_T_activated	BMMC22	BMMC CD4+ activated T cells	5,526	57,181,703	11,969,037	10,348	2,166	https://data.broadinstitute.org/scE2Gpredictions/BMMC_22_Cell_Types/scE2G/scE2G_multiome.CD4_pos_T_activated.predictions.tsv.gz	https://data.broadinstitute.org/scE2Gpredictions/BMMC_22_Cell_Types/scE2G/scE2G_ATAC.CD4_pos_T_activated.predictions.tsv.gz
BMMC22_CD4_pos_T_naive	BMMC22	BMMC CD4+ naive T cells	4,398	49,420,075	10,343,614	11,237	2,352	https://data.broadinstitute.org/scE2Gpredictions/BMMC_22_Cell_Types/scE2G/scE2G_multiome.CD4_pos_T_naive.predictions.tsv.gz	https://data.broadinstitute.org/scE2Gpredictions/BMMC_22_Cell_Types/scE2G/scE2G_ATAC.CD4_pos_T_naive.predictions.tsv.gz
BMMC22_CD8_pos_T	BMMC22	BMMC CD8+ T cells	11,589	101,304,980	19,839,648	8,741	1,712	https://data.broadinstitute.org/scE2Gpredictions/BMMC_22_Cell_Types/scE2G/scE2G_multiome.CD8_pos_T.predictions.tsv.gz	https://data.broadinstitute.org/scE2Gpredictions/BMMC_22_Cell_Types/scE2G/scE2G_ATAC.CD8_pos_T.predictions.tsv.gz
BMMC22_CD8_pos_T_naive	BMMC22	BMMC CD8+ naive T cells	1,012	14,267,773	1,972,950	14,099	1,950	https://data.broadinstitute.org/scE2Gpredictions/BMMC_22_Cell_Types/scE2G/scE2G_multiome.CD8_pos_T_naive.predictions.tsv.gz	https://data.broadinstitute.org/scE2Gpredictions/BMMC_22_Cell_Types/scE2G/scE2G_ATAC.CD8_pos_T_naive.predictions.tsv.gz
BMMC22_CD14_pos_Mono	BMMC22	BMMC CD14+ monocytes	10,843	187,182,598	27,438,983	17,263	2,531	https://data.broadinstitute.org/scE2Gpredictions/BMMC_22_Cell_Types/scE2G/scE2G_multiome.CD14_pos_Mono.predictions.tsv.gz	https://data.broadinstitute.org/scE2Gpredictions/BMMC_22_Cell_Types/scE2G/scE2G_ATAC.CD14_pos_Mono.predictions.tsv.gz
BMMC22_CD16_pos_Mono	BMMC22	BMMC CD16+ monocytes	1,894	23,123,046	5,226,526	12,209	2,760	https://data.broadinstitute.org/scE2Gpredictions/BMMC_22_Cell_Types/scE2G/scE2G_multiome.CD16_pos_Mono.predictions.tsv.gz	https://data.broadinstitute.org/scE2Gpredictions/BMMC_22_Cell_Types/scE2G/scE2G_ATAC.CD16_pos_Mono.predictions.tsv.gz
BMMC22_cDC2	BMMC22	BMMC type-2 conventional dendritic cells (cDC2s)	859	18,436,948	3,770,970	21,463	4,390	https://data.broadinstitute.org/scE2Gpredictions/BMMC_22_Cell_Types/scE2G/scE2G_multiome.cDC2.predictions.tsv.gz	https://data.broadinstitute.org/scE2Gpredictions/BMMC_22_Cell_Types/scE2G/scE2G_ATAC.cDC2.predictions.tsv.gz
BMMC22_Erythroblast	BMMC22	BMMC erythroblasts	4,916	53,956,162	16,385,944	10,976	3,333	https://data.broadinstitute.org/scE2Gpredictions/BMMC_22_Cell_Types/scE2G/scE2G_multiome.Erythroblast.predictions.tsv.gz	https://data.broadinstitute.org/scE2Gpredictions/BMMC_22_Cell_Types/scE2G/scE2G_ATAC.Erythroblast.predictions.tsv.gz
BMMC22_G_M_prog	BMMC22	BMMC granulocyte-monocyte progenitors (GMPs)	1,203	29,852,137	4,723,463	24,815	3,926	https://data.broadinstitute.org/scE2Gpredictions/BMMC_22_Cell_Types/scE2G/scE2G_multiome.G_M_prog.predictions.tsv.gz	https://data.broadinstitute.org/scE2Gpredictions/BMMC_22_Cell_Types/scE2G/scE2G_ATAC.G_M_prog.predictions.tsv.gz
BMMC22_HSC	BMMC22	BMMC hematopoietic stem cells (HSCs)	1,072	24,163,972	3,816,366	22,541	3,560	https://data.broadinstitute.org/scE2Gpredictions/BMMC_22_Cell_Types/scE2G/scE2G_multiome.HSC.predictions.tsv.gz	https://data.broadinstitute.org/scE2Gpredictions/BMMC_22_Cell_Types/scE2G/scE2G_ATAC.HSC.predictions.tsv.gz
BMMC22_ID2_hi_myeloid_prog	BMMC22	BMMC ID2-high myeloid progenitors	108	641,457	101,606	5,939	941	https://data.broadinstitute.org/scE2Gpredictions/BMMC_22_Cell_Types/scE2G/scE2G_multiome.ID2_hi_myeloid_prog.predictions.tsv.gz	https://data.broadinstitute.org/scE2Gpredictions/BMMC_22_Cell_Types/scE2G/scE2G_ATAC.ID2_hi_myeloid_prog.predictions.tsv.gz
BMMC22_ILC	BMMC22	BMMC innate lymphoid cells (ILCs)	835	4,942,557	1,068,016	5,919	1,279	https://data.broadinstitute.org/scE2Gpredictions/BMMC_22_Cell_Types/scE2G/scE2G_multiome.ILC.predictions.tsv.gz	https://data.broadinstitute.org/scE2Gpredictions/BMMC_22_Cell_Types/scE2G/scE2G_ATAC.ILC.predictions.tsv.gz
BMMC22_Lymph_prog	BMMC22	BMMC lymphoid progenitors	1,779	33,717,345	5,744,655	18,953	3,229	https://data.broadinstitute.org/scE2Gpredictions/BMMC_22_Cell_Types/scE2G/scE2G_multiome.Lymph_prog.predictions.tsv.gz	https://data.broadinstitute.org/scE2Gpredictions/BMMC_22_Cell_Types/scE2G/scE2G_ATAC.Lymph_prog.predictions.tsv.gz
BMMC22_MK_E_prog	BMMC22	BMMC megakaryocytic-erythroid progenitors (MEPs)	884	20,941,792	4,116,841	23,690	4,657	https://data.broadinstitute.org/scE2Gpredictions/BMMC_22_Cell_Types/scE2G/scE2G_multiome.MK_E_prog.predictions.tsv.gz	https://data.broadinstitute.org/scE2Gpredictions/BMMC_22_Cell_Types/scE2G/scE2G_ATAC.MK_E_prog.predictions.tsv.gz
BMMC22_Naive_CD20_pos_B	BMMC22	BMMC CD20+ naive B cells	5,052	52,770,043	7,811,794	10,445	1,546	https://data.broadinstitute.org/scE2Gpredictions/BMMC_22_Cell_Types/scE2G/scE2G_multiome.Naive_CD20_pos_B.predictions.tsv.gz	https://data.broadinstitute.org/scE2Gpredictions/BMMC_22_Cell_Types/scE2G/scE2G_ATAC.Naive_CD20_pos_B.predictions.tsv.gz
BMMC22_NK	BMMC22	BMMC natural killer (NK) cells	6,929	68,119,482	12,899,897	9,831	1,862	https://data.broadinstitute.org/scE2Gpredictions/BMMC_22_Cell_Types/scE2G/scE2G_multiome.NK.predictions.tsv.gz	https://data.broadinstitute.org/scE2Gpredictions/BMMC_22_Cell_Types/scE2G/scE2G_ATAC.NK.predictions.tsv.gz
BMMC22_Normoblast	BMMC22	BMMC normoblasts	1,780	7,050,950	2,667,490	3,961	1,499	https://data.broadinstitute.org/scE2Gpredictions/BMMC_22_Cell_Types/scE2G/scE2G_multiome.Normoblast.predictions.tsv.gz	https://data.broadinstitute.org/scE2Gpredictions/BMMC_22_Cell_Types/scE2G/scE2G_ATAC.Normoblast.predictions.tsv.gz
BMMC22_pDC	BMMC22	BMMC plasmacytoid dendritic cells (pDCs)	1,191	28,071,567	3,846,148	23,570	3,229	https://data.broadinstitute.org/scE2Gpredictions/BMMC_22_Cell_Types/scE2G/scE2G_multiome.pDC.predictions.tsv.gz	https://data.broadinstitute.org/scE2Gpredictions/BMMC_22_Cell_Types/scE2G/scE2G_ATAC.pDC.predictions.tsv.gz
BMMC22_Plasma_cell	BMMC22	BMMC plasma cells	379	5,802,649	1,534,514	15,310	4,049	https://data.broadinstitute.org/scE2Gpredictions/BMMC_22_Cell_Types/scE2G/scE2G_multiome.Plasma_cell.predictions.tsv.gz	https://data.broadinstitute.org/scE2Gpredictions/BMMC_22_Cell_Types/scE2G/scE2G_ATAC.Plasma_cell.predictions.tsv.gz
BMMC22_Proerythroblast	BMMC22	BMMC proerythroblasts	2,300	50,709,732	10,544,253	22,048	4,584	https://data.broadinstitute.org/scE2Gpredictions/BMMC_22_Cell_Types/scE2G/scE2G_multiome.Proerythroblast.predictions.tsv.gz	https://data.broadinstitute.org/scE2Gpredictions/BMMC_22_Cell_Types/scE2G/scE2G_ATAC.Proerythroblast.predictions.tsv.gz
BMMC22_Transitional_B	BMMC22	BMMC transitional B cells	2,810	32,312,636	4,056,203	11,499	1,443	https://data.broadinstitute.org/scE2Gpredictions/BMMC_22_Cell_Types/scE2G/scE2G_multiome.Transitional_B.predictions.tsv.gz	https://data.broadinstitute.org/scE2Gpredictions/BMMC_22_Cell_Types/scE2G/scE2G_ATAC.Transitional_B.predictions.tsv.gz
PBMC5	PBMC5_all	All PBMC supergroups	18,183	382,222,838	59,533,309	21,021	3,274	Not available	Not available
PBMC5_B	PBMC5	PBMC B supergroup	1,109	28,697,959	3,849,147	25,877	3,471	https://data.broadinstitute.org/scE2Gpredictions/PBMC_5_Supergroups/scE2G/scE2G_multiome.B.predictions.tsv.gz	https://data.broadinstitute.org/scE2Gpredictions/PBMC_5_Supergroups/scE2G/scE2G_ATAC.B.predictions.tsv.gz
PBMC5_DC	PBMC5	PBMC dendritic supergroup	302	9,413,894	2,222,284	31,172	7,359	https://data.broadinstitute.org/scE2Gpredictions/PBMC_5_Supergroups/scE2G/scE2G_multiome.DC.predictions.tsv.gz	https://data.broadinstitute.org/scE2Gpredictions/PBMC_5_Supergroups/scE2G/scE2G_ATAC.DC.predictions.tsv.gz
PBMC5_Mono	PBMC5	PBMC monocyte supergroup	4,953	133,111,882	21,981,115	26,875	4,438	https://data.broadinstitute.org/scE2Gpredictions/PBMC_5_Supergroups/scE2G/scE2G_multiome.Mono.predictions.tsv.gz	https://data.broadinstitute.org/scE2Gpredictions/PBMC_5_Supergroups/scE2G/scE2G_ATAC.Mono.predictions.tsv.gz
PBMC5_NK	PBMC5	PBMC NK supergroup	774	14,233,067	2,083,784	18,389	2,692	https://data.broadinstitute.org/scE2Gpredictions/PBMC_5_Supergroups/scE2G/scE2G_multiome.NK.predictions.tsv.gz	https://data.broadinstitute.org/scE2Gpredictions/PBMC_5_Supergroups/scE2G/scE2G_ATAC.NK.predictions.tsv.gz
PBMC5_T	PBMC5	PBMC T supergroup	11,045	196,766,036	29,396,979	17,815	2,662	https://data.broadinstitute.org/scE2Gpredictions/PBMC_5_Supergroups/scE2G/scE2G_multiome.T.predictions.tsv.gz	https://data.broadinstitute.org/scE2Gpredictions/PBMC_5_Supergroups/scE2G/scE2G_ATAC.T.predictions.tsv.gz
PBMC9	PBMC9_all	All PBMCs	16,647	331,767,399	52,114,938	19,930	3,131	Not available	Not available
PBMC_10_cDC	PBMC9	PBMC cDCs	333	12,474,026	2,531,697	37,460	7,603	https://data.broadinstitute.org/scE2Gpredictions/PBMC_9_Cell_Types/scE2G/scE2G_multiome.10_cDC.predictions.tsv.gz	https://data.broadinstitute.org/scE2Gpredictions/PBMC_9_Cell_Types/scE2G/scE2G_ATAC.10_cDC.predictions.tsv.gz
PBMC_11_CD14.Mono.1	PBMC9	PBMC CD14+ monocytes (1)	461	11,974,791	1,724,735	25,976	3,741	https://data.broadinstitute.org/scE2Gpredictions/PBMC_9_Cell_Types/scE2G/scE2G_multiome.11_CD14_Mono_1.predictions.tsv.gz	https://data.broadinstitute.org/scE2Gpredictions/PBMC_9_Cell_Types/scE2G/scE2G_ATAC.11_CD14_Mono_1.predictions.tsv.gz
PBMC_12_CD14.Mono.2	PBMC9	PBMC CD14+ monocytes (2)	2,713	67,443,588	10,893,163	24,859	4,015	https://data.broadinstitute.org/scE2Gpredictions/PBMC_9_Cell_Types/scE2G/scE2G_multiome.12_CD14_Mono_2.predictions.tsv.gz	https://data.broadinstitute.org/scE2Gpredictions/PBMC_9_Cell_Types/scE2G/scE2G_ATAC.12_CD14_Mono_2.predictions.tsv.gz
PBMC_13_CD16.Mono	PBMC9	PBMC CD16+ monocytes	593	13,978,891	3,355,850	23,573	5,659	https://data.broadinstitute.org/scE2Gpredictions/PBMC_9_Cell_Types/scE2G/scE2G_multiome.13_CD16_Mono.predictions.tsv.gz	https://data.broadinstitute.org/scE2Gpredictions/PBMC_9_Cell_Types/scE2G/scE2G_ATAC.13_CD16_Mono.predictions.tsv.gz
PBMC_17_B	PBMC9	PBMC B cells	882	17,214,462	2,452,494	19,518	2,781	https://data.broadinstitute.org/scE2Gpredictions/PBMC_9_Cell_Types/scE2G/scE2G_multiome.17_B.predictions.tsv.gz	https://data.broadinstitute.org/scE2Gpredictions/PBMC_9_Cell_Types/scE2G/scE2G_ATAC.17_B.predictions.tsv.gz
PBMC_20_CD4.N1	PBMC9	PBMC CD4+ naive T cells	773	10,214,435	1,391,737	13,214	1,800	https://data.broadinstitute.org/scE2Gpredictions/PBMC_9_Cell_Types/scE2G/scE2G_multiome.20_CD4_N1.predictions.tsv.gz	https://data.broadinstitute.org/scE2Gpredictions/PBMC_9_Cell_Types/scE2G/scE2G_ATAC.20_CD4_N1.predictions.tsv.gz
PBMC_22_CD4.M	PBMC9	PBMC CD4+ memory T cells	8,006	149,721,170	22,817,240	18,701	2,850	https://data.broadinstitute.org/scE2Gpredictions/PBMC_9_Cell_Types/scE2G/scE2G_multiome.22_CD4_M.predictions.tsv.gz	https://data.broadinstitute.org/scE2Gpredictions/PBMC_9_Cell_Types/scE2G/scE2G_ATAC.22_CD4_M.predictions.tsv.gz
PBMC_24_CD8.CM	PBMC9	PBMC CD8+ central memory (CM) T cells	2,129	34,949,550	4,919,292	16,416	2,311	https://data.broadinstitute.org/scE2Gpredictions/PBMC_9_Cell_Types/scE2G/scE2G_multiome.24_CD8_CM.predictions.tsv.gz	https://data.broadinstitute.org/scE2Gpredictions/PBMC_9_Cell_Types/scE2G/scE2G_ATAC.24_CD8_CM.predictions.tsv.gz
PBMC_25_NK	PBMC9	PBMC natural killer (NK) cells	757	13,796,486	2,028,730	18,225	2,680	https://data.broadinstitute.org/scE2Gpredictions/PBMC_9_Cell_Types/scE2G/scE2G_multiome.25_NK.predictions.tsv.gz	https://data.broadinstitute.org/scE2Gpredictions/PBMC_9_Cell_Types/scE2G/scE2G_ATAC.25_NK.predictions.tsv.gz
Pancreatic_islets	islets_all	All pancreatic islets	96,367	1,834,405,985	461,416,708	19,036	4,788	Not available	Not available
Islets_beta	islets	Pancreatic beta cells	36,704	670,712,178	177,995,277	18,274	4,849	https://data.broadinstitute.org/scE2Gpredictions/Pancreatic_Islets/scE2G/scE2G_multiome.beta.predictions.tsv.gz	https://data.broadinstitute.org/scE2Gpredictions/Pancreatic_Islets/scE2G/scE2G_ATAC.beta.predictions.tsv.gz
Islets_alpha	islets	Pancreatic alpha cells	42,072	823,047,638	192,431,608	19,563	4,574	https://data.broadinstitute.org/scE2Gpredictions/Pancreatic_Islets/scE2G/scE2G_multiome.alpha.predictions.tsv.gz	https://data.broadinstitute.org/scE2Gpredictions/Pancreatic_Islets/scE2G/scE2G_ATAC.alpha.predictions.tsv.gz
Islets_delta	islets	Pancreatic delta cells	6,216	124,716,945	32,767,142	20,064	5,271	https://data.broadinstitute.org/scE2Gpredictions/Pancreatic_Islets/scE2G/scE2G_multiome.delta.predictions.tsv.gz	https://data.broadinstitute.org/scE2Gpredictions/Pancreatic_Islets/scE2G/scE2G_ATAC.delta.predictions.tsv.gz
Islets_PP	islets	Pancreatic polypeptide cell	1,538	29,970,754	8,973,841	19,487	5,835	https://data.broadinstitute.org/scE2Gpredictions/Pancreatic_Islets/scE2G/scE2G_multiome.PP.predictions.tsv.gz	https://data.broadinstitute.org/scE2Gpredictions/Pancreatic_Islets/scE2G/scE2G_ATAC.PP.predictions.tsv.gz
Islets_acinar	islets	Pancreatic acinar cells	6,119	106,455,622	28,257,627	17,398	4,618	https://data.broadinstitute.org/scE2Gpredictions/Pancreatic_Islets/scE2G/scE2G_multiome.acinar.predictions.tsv.gz	https://data.broadinstitute.org/scE2Gpredictions/Pancreatic_Islets/scE2G/scE2G_ATAC.acinar.predictions.tsv.gz
Islets_duct	islets	Pancreatic duct cells	1,320	25,968,252	7,351,941	19,673	5,570	https://data.broadinstitute.org/scE2Gpredictions/Pancreatic_Islets/scE2G/scE2G_multiome.duct.predictions.tsv.gz	https://data.broadinstitute.org/scE2Gpredictions/Pancreatic_Islets/scE2G/scE2G_ATAC.duct.predictions.tsv.gz
Islets_endothelial	islets	Pancreatic endothelial cells	416	9,112,431	2,996,635	21,905	7,203	https://data.broadinstitute.org/scE2Gpredictions/Pancreatic_Islets/scE2G/scE2G_multiome.endothelial.predictions.tsv.gz	https://data.broadinstitute.org/scE2Gpredictions/Pancreatic_Islets/scE2G/scE2G_ATAC.endothelial.predictions.tsv.gz
Islets_immune	islets	Pancreatic immune cells	537	10,314,978	2,427,031	19,209	4,520	https://data.broadinstitute.org/scE2Gpredictions/Pancreatic_Islets/scE2G/scE2G_multiome.immune.predictions.tsv.gz	https://data.broadinstitute.org/scE2Gpredictions/Pancreatic_Islets/scE2G/scE2G_ATAC.immune.predictions.tsv.gz
Islets_mesenchymal	islets	Mesenchymal cells (pancreatic)	1,445	34,107,187	8,215,606	23,604	5,686	https://data.broadinstitute.org/scE2Gpredictions/Pancreatic_Islets/scE2G/scE2G_multiome.mesenchymal.predictions.tsv.gz	https://data.broadinstitute.org/scE2Gpredictions/Pancreatic_Islets/scE2G/scE2G_ATAC.mesenchymal.predictions.tsv.gz
