## Supplemental Tables for "Mapping enhancer-gene regulatory interactions from single-cell data": Table S10 10x Multiome data sources.tsv

# dataset: identifier of 10x Multiome dataset
# citation: reference of the 10x Multiome dataset
# sample: sample name within the corresponding dataset
# source: source of the raw data for the respective sample
dataset	citation	sample	source
K562, Xu et al.	10.1038/s41592-022-01601-4	K562_Xu	ftp://ftp.sra.ebi.ac.uk/vol1/run/ERR984/ERR9847049/K562_10x_Multiome_ATAC_S1_L001_I2_001.fastq.gz; ftp://ftp.sra.ebi.ac.uk/vol1/run/ERR984/ERR9847049/K562_10x_Multiome_ATAC_S1_L001_R1_001.fastq.gz; ftp://ftp.sra.ebi.ac.uk/vol1/run/ERR984/ERR9847049/K562_10x_Multiome_ATAC_S1_L001_R2_001.fastq.gz; ftp://ftp.sra.ebi.ac.uk/vol1/run/ERR984/ERR9847050/K562_10x_Multiome_RNA_S1_L001_R1_001.fastq.gz; ftp:…
K562, Wang et al.	10.1016/j.molcel.2021.09.026	K562_Wang	https://trace.ncbi.nlm.nih.gov/Traces/?run=SRR13208977; https://trace.ncbi.nlm.nih.gov/Traces/?run=SRR15319326; https://trace.ncbi.nlm.nih.gov/Traces/?run=SRR15319327
K562, This study	This study	K562_This_Study	https://data.igvf.org/analysis-sets/IGVFDS5839UBFZ/
GM12878	10.1038/s41592-022-01461-y	GM12878	https://trace.ncbi.nlm.nih.gov/Traces/?run=SRR18131586; https://trace.ncbi.nlm.nih.gov/Traces/?run=SRR18131587
PBMC	https://www.10xgenomics.com/datasets/10-k-human-pbm-cs-multiome-v-1-0-chromium-controller-1-standard-2-0-0	10k Human PBMCs, Multiome v1.0, Chromium Controller	https://s3-us-west-2.amazonaws.com/10x.files/samples/cell-arc/2.0.0/10k_PBMC_Multiome_nextgem_Chromium_Controller/10k_PBMC_Multiome_nextgem_Chromium_Controller_fastqs.tar
PBMC	https://www.10xgenomics.com/datasets/10-k-human-pbm-cs-multiome-v-1-0-chromium-x-1-standard-2-0-0	10k Human PBMCs, Multiome v1.0, Chromium X	https://s3-us-west-2.amazonaws.com/10x.files/samples/cell-arc/2.0.0/10k_PBMC_Multiome_nextgem_Chromium_X/10k_PBMC_Multiome_nextgem_Chromium_X_fastqs.tar
BMMC	https://openreview.net/forum?id=gN35BGa1Rt	site1_donor1	https://trace.ncbi.nlm.nih.gov/Traces/?run=SRR17693265; https://trace.ncbi.nlm.nih.gov/Traces/?run=SRR17693278
BMMC	https://openreview.net/forum?id=gN35BGa1Rt	site1_donor2	https://trace.ncbi.nlm.nih.gov/Traces/?run=SRR17693264; https://trace.ncbi.nlm.nih.gov/Traces/?run=SRR17693277
BMMC	https://openreview.net/forum?id=gN35BGa1Rt	site1_donor3	https://trace.ncbi.nlm.nih.gov/Traces/?run=SRR17693263; https://trace.ncbi.nlm.nih.gov/Traces/?run=SRR17693276
BMMC	https://openreview.net/forum?id=gN35BGa1Rt	site2_donor1	https://trace.ncbi.nlm.nih.gov/Traces/?run=SRR17693262; https://trace.ncbi.nlm.nih.gov/Traces/?run=SRR17693275
BMMC	https://openreview.net/forum?id=gN35BGa1Rt	site2_donor4	https://trace.ncbi.nlm.nih.gov/Traces/?run=SRR17693261; https://trace.ncbi.nlm.nih.gov/Traces/?run=SRR17693274
BMMC	https://openreview.net/forum?id=gN35BGa1Rt	site2_donor5	https://trace.ncbi.nlm.nih.gov/Traces/?run=SRR17693260; https://trace.ncbi.nlm.nih.gov/Traces/?run=SRR17693273
BMMC	https://openreview.net/forum?id=gN35BGa1Rt	site3_donor10	https://trace.ncbi.nlm.nih.gov/Traces/?run=SRR17693259; https://trace.ncbi.nlm.nih.gov/Traces/?run=SRR17693272
BMMC	https://openreview.net/forum?id=gN35BGa1Rt	site3_donor3	https://trace.ncbi.nlm.nih.gov/Traces/?run=SRR17693258; https://trace.ncbi.nlm.nih.gov/Traces/?run=SRR17693271
BMMC	https://openreview.net/forum?id=gN35BGa1Rt	site3_donor6	https://trace.ncbi.nlm.nih.gov/Traces/?run=SRR17693257; https://trace.ncbi.nlm.nih.gov/Traces/?run=SRR17693270
BMMC	https://openreview.net/forum?id=gN35BGa1Rt	site3_donor7	https://trace.ncbi.nlm.nih.gov/Traces/?run=SRR17693256; https://trace.ncbi.nlm.nih.gov/Traces/?run=SRR17693269
BMMC	https://openreview.net/forum?id=gN35BGa1Rt	site4_donor1	https://trace.ncbi.nlm.nih.gov/Traces/?run=SRR17693255; https://trace.ncbi.nlm.nih.gov/Traces/?run=SRR17693268
BMMC	https://openreview.net/forum?id=gN35BGa1Rt	site4_donor8	https://trace.ncbi.nlm.nih.gov/Traces/?run=SRR17693254; https://trace.ncbi.nlm.nih.gov/Traces/?run=SRR17693267
BMMC	https://openreview.net/forum?id=gN35BGa1Rt	site4_donor9	https://trace.ncbi.nlm.nih.gov/Traces/?run=SRR17693253; https://trace.ncbi.nlm.nih.gov/Traces/?run=SRR17693266
Pancreatic_Islets	10.1038/s41588-023-01397-9	SAMP-1613	https://trace.ncbi.nlm.nih.gov/Traces/?run=SRR18593343; https://trace.ncbi.nlm.nih.gov/Traces/?run=SRR18593412; https://trace.ncbi.nlm.nih.gov/Traces/?run=SRR18593413; https://trace.ncbi.nlm.nih.gov/Traces/?run=SRR18593414
Pancreatic_Islets	10.1038/s41588-023-01397-9	SAMP-1608	https://trace.ncbi.nlm.nih.gov/Traces/?run=SRR18593344; https://trace.ncbi.nlm.nih.gov/Traces/?run=SRR18593407; https://trace.ncbi.nlm.nih.gov/Traces/?run=SRR18593415; https://trace.ncbi.nlm.nih.gov/Traces/?run=SRR18593416
Pancreatic_Islets	10.1038/s41588-023-01397-9	SAMP-1695	https://trace.ncbi.nlm.nih.gov/Traces/?run=SRR18593345; https://trace.ncbi.nlm.nih.gov/Traces/?run=SRR18593408; https://trace.ncbi.nlm.nih.gov/Traces/?run=SRR18593409; https://trace.ncbi.nlm.nih.gov/Traces/?run=SRR18593410
Pancreatic_Islets	10.1038/s41588-023-01397-9	SAMP-1605	https://trace.ncbi.nlm.nih.gov/Traces/?run=SRR18593346; https://trace.ncbi.nlm.nih.gov/Traces/?run=SRR18593394; https://trace.ncbi.nlm.nih.gov/Traces/?run=SRR18593395; https://trace.ncbi.nlm.nih.gov/Traces/?run=SRR18593411
Pancreatic_Islets	10.1038/s41588-023-01397-9	SAMP-1696	https://trace.ncbi.nlm.nih.gov/Traces/?run=SRR18593347; https://trace.ncbi.nlm.nih.gov/Traces/?run=SRR18593396; https://trace.ncbi.nlm.nih.gov/Traces/?run=SRR18593397; https://trace.ncbi.nlm.nih.gov/Traces/?run=SRR18593398
Pancreatic_Islets	10.1038/s41588-023-01397-9	SAMP-1150	https://trace.ncbi.nlm.nih.gov/Traces/?run=SRR18593348; https://trace.ncbi.nlm.nih.gov/Traces/?run=SRR18593391; https://trace.ncbi.nlm.nih.gov/Traces/?run=SRR18593392; https://trace.ncbi.nlm.nih.gov/Traces/?run=SRR18593393
Pancreatic_Islets	10.1038/s41588-023-01397-9	SAMP-1138	https://trace.ncbi.nlm.nih.gov/Traces/?run=SRR18593349; https://trace.ncbi.nlm.nih.gov/Traces/?run=SRR18593388; https://trace.ncbi.nlm.nih.gov/Traces/?run=SRR18593389; https://trace.ncbi.nlm.nih.gov/Traces/?run=SRR18593390
Pancreatic_Islets	10.1038/s41588-023-01397-9	SAMP-1134	https://trace.ncbi.nlm.nih.gov/Traces/?run=SRR18593350; https://trace.ncbi.nlm.nih.gov/Traces/?run=SRR18593385; https://trace.ncbi.nlm.nih.gov/Traces/?run=SRR18593386; https://trace.ncbi.nlm.nih.gov/Traces/?run=SRR18593387
Pancreatic_Islets	10.1038/s41588-023-01397-9	SAMP-1145	https://trace.ncbi.nlm.nih.gov/Traces/?run=SRR18593399; https://trace.ncbi.nlm.nih.gov/Traces/?run=SRR18593382; https://trace.ncbi.nlm.nih.gov/Traces/?run=SRR18593383; https://trace.ncbi.nlm.nih.gov/Traces/?run=SRR18593384
Pancreatic_Islets	10.1038/s41588-023-01397-9	SAMP-1139	https://trace.ncbi.nlm.nih.gov/Traces/?run=SRR18593400; https://trace.ncbi.nlm.nih.gov/Traces/?run=SRR18593361; https://trace.ncbi.nlm.nih.gov/Traces/?run=SRR18593362; https://trace.ncbi.nlm.nih.gov/Traces/?run=SRR18593363
Pancreatic_Islets	10.1038/s41588-023-01397-9	SAMP-1141	https://trace.ncbi.nlm.nih.gov/Traces/?run=SRR18593401; https://trace.ncbi.nlm.nih.gov/Traces/?run=SRR18593356; https://trace.ncbi.nlm.nih.gov/Traces/?run=SRR18593364; https://trace.ncbi.nlm.nih.gov/Traces/?run=SRR18593365
Pancreatic_Islets	10.1038/s41588-023-01397-9	SAMP-1142	https://trace.ncbi.nlm.nih.gov/Traces/?run=SRR18593402; https://trace.ncbi.nlm.nih.gov/Traces/?run=SRR18593357; https://trace.ncbi.nlm.nih.gov/Traces/?run=SRR18593358; https://trace.ncbi.nlm.nih.gov/Traces/?run=SRR18593359
Pancreatic_Islets	10.1038/s41588-023-01397-9	SAMP-1500	https://trace.ncbi.nlm.nih.gov/Traces/?run=SRR18593403; https://trace.ncbi.nlm.nih.gov/Traces/?run=SRR18593351; https://trace.ncbi.nlm.nih.gov/Traces/?run=SRR18593352; https://trace.ncbi.nlm.nih.gov/Traces/?run=SRR18593360
Pancreatic_Islets	10.1038/s41588-023-01397-9	SAMP-1499	https://trace.ncbi.nlm.nih.gov/Traces/?run=SRR18593404; https://trace.ncbi.nlm.nih.gov/Traces/?run=SRR18593353; https://trace.ncbi.nlm.nih.gov/Traces/?run=SRR18593354; https://trace.ncbi.nlm.nih.gov/Traces/?run=SRR18593355
Pancreatic_Islets	10.1038/s41588-023-01397-9	SAMP-1501	https://trace.ncbi.nlm.nih.gov/Traces/?run=SRR18593405; https://trace.ncbi.nlm.nih.gov/Traces/?run=SRR18593379; https://trace.ncbi.nlm.nih.gov/Traces/?run=SRR18593380; https://trace.ncbi.nlm.nih.gov/Traces/?run=SRR18593381
Pancreatic_Islets	10.1038/s41588-023-01397-9	SAMP-1609	https://trace.ncbi.nlm.nih.gov/Traces/?run=SRR18593406; https://trace.ncbi.nlm.nih.gov/Traces/?run=SRR18593376; https://trace.ncbi.nlm.nih.gov/Traces/?run=SRR18593377; https://trace.ncbi.nlm.nih.gov/Traces/?run=SRR18593378
Pancreatic_Islets	10.1038/s41588-023-01397-9	SAMP-1612	https://trace.ncbi.nlm.nih.gov/Traces/?run=SRR18593339; https://trace.ncbi.nlm.nih.gov/Traces/?run=SRR18593371; https://trace.ncbi.nlm.nih.gov/Traces/?run=SRR18593372; https://trace.ncbi.nlm.nih.gov/Traces/?run=SRR18593373
Pancreatic_Islets	10.1038/s41588-023-01397-9	SAMP-1498	https://trace.ncbi.nlm.nih.gov/Traces/?run=SRR18593340; https://trace.ncbi.nlm.nih.gov/Traces/?run=SRR18593366; https://trace.ncbi.nlm.nih.gov/Traces/?run=SRR18593374; https://trace.ncbi.nlm.nih.gov/Traces/?run=SRR18593375
Pancreatic_Islets	10.1038/s41588-023-01397-9	SAMP-1503	https://trace.ncbi.nlm.nih.gov/Traces/?run=SRR18593341; https://trace.ncbi.nlm.nih.gov/Traces/?run=SRR18593367; https://trace.ncbi.nlm.nih.gov/Traces/?run=SRR18593368; https://trace.ncbi.nlm.nih.gov/Traces/?run=SRR18593369
Pancreatic_Islets	10.1038/s41588-023-01397-9	SAMP-1606	https://trace.ncbi.nlm.nih.gov/Traces/?run=SRR18593342; https://trace.ncbi.nlm.nih.gov/Traces/?run=SRR18593370
