## Supplemental Tables for "Mapping enhancer-gene regulatory interactions from single-cell data": Table S11 10x Multiome data quality control thresholds.tsv

# dataset: identifier of 10x multiome dataset
# gex_umis_count: UMI count in scRNA-seq
# atac_fragments: fragment count in scATAC-seq
# percent.mt: percentage of mitochondrial transcripts
# nucleosome_signal: ratio of mononucleosome fragments to nucleosome-free fragments
# TSS.enrichment: scATAC-seq TSS enrichment score defined by ENCODE (https://www.encodeproject.org/data-standards/terms/)
# gex_mapped_percentage: percentage of mapped reads for human genome in scRNA-seq
# atac_mapped_percentage: percentage of mapped reads for human genome in scATAC-seq
dataset	gex_umis_count	atac_fragments	percent.mt	nucleosome_signal	TSS.enrichment	gex_mapped_percentage	atac_mapped_percentage
K562, Xu et al.	(10^3.8,∞)	(10^3,∞)	N.A.	[0,2.5)	(2.5,∞)	N.A.	N.A.
K562, Wang et al.	(10^3.8,∞)	(10^3,∞)	N.A.	[0,2.5)	(2.5,∞)	(95%,100%]	(95%,100%]
K562, This study	(10^3.6,∞)	(10^3,∞)	[0,30%)	[0,1.5)	(3,∞)	N.A.	N.A.
GM12878	(10^3.6,∞)	(10^3,∞)	[0,30%)	[0,2)	(3,∞)	N.A.	N.A.
PBMC	(10^3,∞)	(10^3,∞)	[0,25%)	[0,1.5)	(3,∞)	N.A.	N.A.
BMMC	N.A.	N.A.	N.A.	N.A.	N.A.	N.A.	N.A.
Pancreatic_Islets	(10^3,∞)	(10^3,∞)	[0,10%)	[0,2)	(2,∞)	N.A.	N.A.
